# Identification of novel autophagy inducers by accelerating lysosomal clustering against Parkinson’s disease

**DOI:** 10.1101/2023.11.07.566147

**Authors:** Yuki Date, Yukiko Sasazawa, Mitsuhiro Kitagawa, Kentaro Gejima, Ayami Suzuki, Hideyuki Saya, Masaya Imoto, Eisuke Itakura, Nobutaka Hattori, Shinji Saiki

**Affiliations:** Department of Biology, Graduate School of Science and Engineering, Chiba University, Inage-ku, Chiba 263-8522, Japan; Department of Neurology, Juntendo University Faculty of Medicine, Tokyo, Japan; Research Institute for Diseases of Old Age, Juntendo University Graduate School of Medicine, Tokyo, Japan; Division for Development of Autophagy Modulating Drugs, Juntendo University Faculty of Medicine, Tokyo, Japan; Division of Gene Regulation, Institute for Advanced Medical Research, School of Medicine, Keio University, Tokyo, Japan; Division of Gene Regulation, Cancer Center, Fujita Health University, Toyoake, Japan; Department of Biology, Graduate School of Science, Chiba University, Inage-ku, Chiba 263-8522, Japan; Neurodegenerative Disorders Collaborative Laboratory, RIKEN Center for Brain Science, Saitama, Japan; Department of Neurology, Institute of Medicine, University of Tsukuba, Ibaraki, Japan

## Abstract

Autophagy-lysosome pathway plays an indispensable role in the intracellular protein quality control system, degrading abnormal organelles and proteins. Among these proteins is α-Synuclein (αSyn), which is associated with the pathogenesis of Parkinson’s disease (PD). However, the activation of this lysosome-dependent degradation strategy is restricted by enzyme complementation. In this study, we focused on the phase of autophagosome-lysosome fusion around the microtubule organizing center (MTOC) that leads to αSyn degradation. Through high-throughput chemical screening, we identified six clinically available drugs that enhance autophagy and can accumulate lysosomes around the MTOC from approximately 1,200 drugs screened. We further demonstrated that these compounds induce lysosomal clustering through a JIP4-TRPML1-dependent mechanism, which is associated with autophagy induction. Among these, the lysosomal clustering compound albendazole was observed to promote the autophagy-dependent degradation of Triton-X-insoluble proteasome inhibitor-induced aggregates (p62). In a cellular PD model, albendazole boosted the degradation of insoluble αSyn, an effect that was reversed upon the addition of bafilomycin A1. Our results suggest that lysosomal clustering can facilitate the breakdown of protein aggregates. Therefore, compounds that promote lysosomal clustering may offer a promising therapeutic strategy against neurodegenerative diseases characterized by the presence of aggregate-prone proteins.
