## Supplemental Table1 for "Identification of novel autophagy inducers by accelerating lysosomal clustering against Parkinson’s disease"

### Sheet: 1
Supplemental information
Results of drug screening : High auto-fluorescence compounds are shaded.
drug	Lysosomal positioning value	RFP/GFP
pyrvinium pamoate	2.84158	1.91163
daunorubicin	1.5774	1.05629
pararosaniline pamoate	1.4017	1.67427
duloxetine hydrochloride	1.37594	0.998468
doxorubicin	1.311	1.85439
teniposide	1.31019	1.6634
amsacrine	1.29998	1.53109
fenbendazole	1.27027	1.08091
epirubicin hydrochloride	1.2504	1.71637
gentian violet	1.22884	2.34985
mitoxanthrone hydrochloride	1.22751	0.754308
diltiazem hydrochloride	1.2266	1.0363
etoposide	1.19934	1.27887
promazine hydrochloride	1.19871	1.10538
acrisorcin	1.1958	1.50656
dactinomycin	1.19351	0.974205
griseofulavin	1.19235	1.11816
amodiaquine dihydrochloride	1.16623	0.958474
albendazole	1.16458	1.19724
mebendazole	1.15488	1.11779
methimazole	1.15299	1.05321
nizatidine	1.15278	1.06387
pilocarpine nitrate	1.15228	1.03024
dimenhydrinate	1.151	0.973776
cinchonidine	1.15027	0.962679
mebeverine hydrochloride	1.14989	0.956037
progesterone	1.14757	0.934016
doxycycline hydrochloride	1.14381	0.803678
suloctidil	1.13961	0.923383
oxibendazole	1.13752	1.13173
aminacrine	1.13558	1.34969
estradiol benzoate	1.13285	0.892797
nisoldipine	1.13243	0.906956
fenoterol hydrobromide	1.13204	0.91869
propofol	1.12537	0.996818
trimeprazine tartrate	1.12454	0.984422
doxepin hydrochloride	1.12373	1.01533
ranolazine	1.12333	0.890079
capsaicin	1.12233	0.911875
spironolactone	1.12197	0.924059
chlorpromazine	1.12003	1.00785
dibucaine hydrochloride	1.11592	1.01533
gallamine triethiodide	1.11494	0.951556
adenosine phosphate	1.1137	0.915402
flunarizine hydrochloride	1.11285	0.902979
levalbuterol hydrochloride	1.11244	0.945656
chenodiol	1.1108	0.987748
diatrizoic acid	1.11049	1.02535
minoxidil	1.1098	0.989681
dioxybenzone	1.1092	0.968961
dihydroergotamine mesylate	1.10581	0.945682
hydroxyzine pamoate	1.10567	1.03552
fusidic acid	1.10457	0.966688
chlorcyclizine hydrochloride	1.10427	0.985202
pyrimethamine	1.10405	0.954299
carmustine	1.10357	0.915405
amoxicillin	1.10322	0.963284
diphenhydramine hydrochloride	1.10288	1.01171
azacitidine	1.10268	0.981622
deracoxib	1.10257	0.929808
spectinomycin hydrochloride	1.10186	0.98414
phenylephrine hydrochloride	1.10165	0.960235
glipizide	1.10066	0.961228
trihexyphenidyl hydrochloride	1.09997
adenine	1.09942
hydroflumethiazide	1.09804
furazolidone	1.09745
cefditorin pivoxil	1.09735
furosemide	1.09717
dimethadione	1.09683
ampicillin sodium	1.09678
oxybenzone	1.09659
fasudil	1.09431
ascorbyl palmitate	1.09416
sparteine sulfate	1.09371
amphotericin b	1.09328
dihydrostreptomycin sulfate	1.09287
sucralose	1.09229
noscapine hydrochloride	1.0922
piperine	1.09091
nadide	1.09035
mephenesin	1.08899
tetrahydrozoline hydrochloride	1.08813
chloramphenicol hemisuccinate	1.08779
quinidine gluconate	1.08775
camostat mesilate	1.08657
levothyroxine	1.08652
desipramine hydrochloride	1.08649
ramipril	1.08607
ergotamine tartrate	1.08535
hydroxyprogesterone caproate	1.08497
dibenzothiophene	1.0847
ronidazole	1.08447
tiapride hydrochloride	1.08398
zoxazolamine	1.08391
fluorouracil	1.08367
physostigmine salicylate	1.08352
sulfamethizole	1.08239
mefloquine	1.08231
adiphenine hydrochloride	1.08224
omeprazole	1.08143
minocycline hydrochloride	1.08131
indomethacin	1.08096
aminohippuric acid	1.08026
lindane	1.07975
eugenol	1.07915
streptomycin sulfate	1.0788
prochlorperazine edisylate	1.07839
meclizine hydrochloride	1.07839
ethambutol hydrochloride	1.07833
cholecalciferol	1.07827
vidarabine	1.07735
flurbiprofen	1.0762
hycanthone	1.07588
lanatoside c	1.07577
thiabendazole	1.075
ethinyl estradiol	1.07437
rosuvastatin calcium	1.07401
chloramphenicol palmitate	1.07385
colforsin	1.0737
bacampicillin hydrochloride	1.07323
streptozosin	1.07235
procyclidine hydrochloride	1.07204
sarpogrelate hydrochloride	1.07195
flumequine	1.07168
moxalactam disodium	1.07042
aconitine	1.0694
quetiapine	1.06934
apomorphine hydrochloride	1.06906
arbekacin sulfate	1.06836
amprolium	1.06724
clarithromycin	1.06696
estradiol propionate	1.06694
estradiol valerate	1.06682
bromhexine hydrochloride	1.0667
estriol	1.06651
pyrazinamide	1.06605
sulfadiazine	1.06604
fampridine	1.06569
trimethoprim	1.06538
sulfamerazine	1.06477
glucosamine hydrochloride	1.06428
cephradine	1.06405
triacetin	1.06405
amitriptyline hydrochloride	1.06372
thiostrepton	1.06337
alanyl-dl-leucine	1.06281
benidipine	1.06269
menadione	1.06258
molsidomine	1.0623
clavulanate lithium	1.0621
cytarabine	1.06201
nalbuphine hydrochloride	1.06197
probenecid	1.06125
dopamine hydrochloride	1.06118
cyclothiazide	1.06111
trioxsalen	1.06104
gliclazide	1.06099
yohimbine hydrochloride	1.06039
levobunolol hydrochloride	1.06036
carprofen	1.06003
dipyrone	1.06003
flurothyl	1.05986
disopyramide phosphate	1.05985
bromohexine hydrochloride	1.05979
oxyteracycline	1.05978
triamterene	1.05973
cloxacillin sodium	1.05971
canrenoic acid, potassium salt	1.05901
diphenylpyraline hydrochloride	1.05889
astemizole	1.05869
isosorbide mononitrate	1.05847
cinchonine	1.05843
amikacin sulfate	1.05767
olanzapine	1.05742
chloroxylenol	1.05712
homosalate	1.05692
phenethicillin potassium	1.05631
decoquinate	1.05623
hydroxychloroquine sulfate	1.05594
cefoxitin sodium	1.05592
triamcinolone	1.05592
mesna	1.05587
amorolfine	1.05564
cholesterol	1.0556
sulfamethazine	1.05558
hydroxyurea	1.05547
carbidopa	1.05547
ethopropazine hydrochloride	1.05539
benzbromarone	1.05526
trazodone hydrochloride	1.05521
amlodipine besylate	1.05508
ritodrine hydrochloride	1.05507
eucatropine hydrochloride	1.05502
nicotinyl alcohol tartrate	1.05492
melphalan	1.05487
quinapril hydrochloride	1.05452
salicylamide	1.0545
hexylresorcinol	1.05444
vancomycin hydrochloride	1.05439
chlorhexidine	1.05435
pizotyline malate	1.05429
gluconolactone	1.05413
amoxapine	1.05395
proscillaridin	1.05389
cyclobenzaprine hydrochloride	1.05373
guanabenz acetate	1.05362
benzydamine hydrochloride	1.05357
epinastine hydrochloride	1.05329
altretamine	1.05282
promethazine hydrochloride	1.05277
sulfameter	1.05253
ascorbic acid	1.0523
octisalate	1.05227
oxymetazoline hydrochloride	1.05199
protoporphyrin disodium	1.05187
suprofen	1.05131
trimetozine	1.05113
sulfabenzamide	1.05109
cilazapuril	1.05052
glibenclamide	1.05029
flucytosine	1.05028
dexchlorpheniramine maleate	1.04999
ouabain	1.04981
chlorzoxazone	1.04971
chlorprothixene hydrochloride	1.04965
tamsulosin hydrochloride	1.04964
puromycin hydrochloride	1.04936
procaine hydrochloride	1.04899
floxuridine	1.04883
estradiol cypionate	1.04875
baclofen	1.04873
cefaclor	1.04872
aldioxa	1.04869
aminocaproic acid	1.04866
menthol(-)	1.04825
amiloride hydrochloride	1.04799
algesterone acetophenide	1.04765
noscapine	1.04755
guanethidine sulfate	1.04714
panthenol	1.04704
tryptophan	1.047
retinol	1.0468
citiolone	1.04678
amezinium metilsulfate	1.04673
quipazine maleate	1.04667
acecainide hydrochloride	1.04657
hydrocortisone butyrate	1.04651
brompheniramine maleate	1.04638
erythromycin	1.04606
scopolamine hydrobromide	1.04593
clioquinol	1.04558
sodium risedronate hydrate	1.04554
erythrosine sodium	1.04551
florfenicol	1.04541
tropicamide	1.04492
acamprosate calcium	1.04488
griseofulvin	1.04472
lobendazole	1.04471
loxapine succinate	1.04441
alaproclate	1.0442
alverine citrate	1.04409
allantoin	1.04405
primaquine diphosphate	1.04404
proglumide	1.04392
ibuprofen	1.04377
sodium salicylate	1.0437
nylidrin hydrochloride	1.0435
oxolinic acid	1.04345
benzoylpas	1.04339
filipin	1.04333
sulfaguanidine	1.04331
flunixin meglumine	1.04283
nsk-04	1.04276
butamben	1.04236
ipriflavone	1.04226
trimebutine maleate	1.04196
dyphylline	1.04193
nefopam	1.04192
clemastine fumarate	1.04168
phenyl aminosalicylate	1.04117
trichlormethiazide	1.04114
antazoline phosphate	1.0409
butacaine	1.04069
emedastine difumarate	1.04064
nomifensine maleate	1.04055
metformin hydrochloride	1.04055
prazosin hydrochloride	1.04052
antipyrine	1.0404
oxaprazin	1.04039
omeprazole	1.04032
danazol	1.04021
norethindrone acetate	1.04009
aliskiren hemifumarate	1.04001
doxylamine succinate	1.03985
isoxicam	1.03984
hyoscyamine	1.03976
trifluoperazine hydrochloride	1.03975
topiramate	1.0396
minaprine hydrochloride	1.03951
pantothenic acid(d) na salt	1.03946
proadifen hydrochloride	1.03942
doxazosin mesylate	1.03929
pyridostigmine bromide	1.0392
tandospirone citrate	1.03915
oxacillin sodium	1.03914
flutamide	1.03914
testosterone	1.03886
clonidine hydrochloride	1.03884
dehydrocholic acid	1.03882
oxethazaine	1.03861
phenoxybenzamine hydrochloride	1.0385
betamethazone sodium phosphate	1.03822
naproxen(+)	1.03809
erythromycin estolate	1.03797
polymyxin b sulfate	1.03779
lidocaine hydrochloride	1.03769
famciclovir	1.03733
methylthiouracil	1.03714
sulfacetamide	1.03683
azelaic acid	1.03682
acarbose	1.03671
triamcinolone diacetate	1.0367
atropine sulfate	1.03667
dyclonine hydrochloride	1.03647
busulfan	1.03633
piperidolate hydrochloride	1.03627
adenosine	1.03615
vesamicol hydrochloride	1.03615
azlocillin sodium	1.03613
chloroguanide hydrochloride	1.03593
potassium p-aminobenzoate	1.03593
amiprilose	1.03586
captopril	1.03585
tinidazole	1.03563
phentolamine hydrochloride	1.0356
allopurinol	1.03521
mercaptopurine	1.03509
tranylcypromine sulfate	1.03504
fluocinonide	1.03503
pergolide mesylate	1.0349
etomidate	1.03471
betaine hydrochloride	1.03465
pipobroman	1.03464
famotidine	1.03437
nadolol	1.03401
cotinine	1.03399
azelastine hydrochloride	1.03398
indomethacin	1.0339
thiamphenicol	1.03371
sulfasalazine	1.03357
rutoside (rutin)	1.03334
piperacillin sodium	1.03333
propafenone hydrochloride	1.03328
cromolyn sodium	1.03327
ｚａfirlukast	1.03292
phenolphthalein	1.03283
sodium meclofenamic acid	1.03262
dapsone	1.03259
loperamide hydrochloride	1.03259
cyclophosphamide hydrate	1.03253
aminoglutethimide	1.03225
dipyridamole	1.03223
pralidoxime chloride	1.03216
bumetanide	1.03211
gentamicin sulfate	1.03208
thiamine	1.03175
mitomycin c	1.03147
dexamethasone	1.03133
ketotifen	1.03128
hydrastine (1r, 9s)	1.03117
emetine	1.03115
olopatadine	1.03098
danazol	1.03098
benzyl benzoate	1.03085
chloroxine	1.03069
chloramphenicol	1.03038
cefamandole nafate	1.03021
clozapine	1.03012
sulfamethoxypyridazine	1.02999
imipramine hydrochloride	1.02993
tetroquinone	1.02983
pravastatin sodium	1.02965
metoprolol	1.02957
danthron	1.02952
buspirone hydrochloride	1.0294
desoxymetasone	1.02935
atropine oxide	1.02929
indoprofen	1.02925
ethyl paraben	1.02921
hydrocortisone	1.02905
chlorpheniramine (s) maleate	1.02905
diperodon hydrochloride	1.02904
estradiol	1.02886
tioconazole	1.0285
benzocaine	1.02787
dibekacin sulufate	1.02784
chloroquine diphosphate	1.02779
acetylcholine	1.02776
ropinirole	1.02762
bumetanide	1.02758
benzoic acid	1.02742
prednisolone acetate	1.02734
pregabalin	1.02717
fluphenazine hydrochloride	1.02716
ranitidine	1.02706
praziquantel	1.02698
melengestrol acetate	1.02659
cefonicid sodium	1.02654
cefalexin	1.02652
ampicillin potassium	1.02646
salicin	1.02644
levodopa	1.02633
cibenzoline succucinate	1.02626
probucol	1.02626
clidinium bromide	1.02626
clindamycin hydrochloride	1.02617
cefuroxime axetil	1.0261
methazolamide	1.02589
sulfathiazole	1.02586
fluconazole	1.02576
ethacrynic acid	1.02576
prednisone	1.02569
edrophonium chloride	1.02568
suramin	1.02554
neomycin sulfate	1.02551
nitrendipine	1.02547
pantoprazole	1.02542
nalidixic acid	1.02526
isotretinon	1.02522
sulfadimethoxine	1.02513
demeclocycline hydrochloride	1.02496
tenoxicam	1.0249
glycyrrhetinic acid	1.02479
amrinone	1.02478
betahistine hydrochloride	1.02461
ibudilast	1.02459
methyldopate hydrochloride	1.0245
diazoxide	1.02444
trichlormethiazide	1.0244
methoxamine hydrochloride	1.0241
chlortetracycline hydrochloride	1.02407
vigabatrin	1.02394
rolipram	1.02391
alrestatin	1.02383
isoniazid	1.02373
tolmetin sodium	1.02366
desloratidine	1.02357
isoetharine mesylate	1.02356
homatropine bromide	1.02335
cloperastine hydrochloride	1.02308
raloxifene hydrochloride	1.02304
sulfapyridine	1.02302
sulfamonomethoxine	1.02295
oxfendazole	1.02262
nateglinide	1.02258
pramoxine hydrochloride	1.02256
naproxol	1.02225
montelukast sodium	1.02202
azithromycin	1.02175
josamycin	1.02158
furosemide	1.02152
phthalysulfathiazole	1.02132
roxithromycin	1.02121
anisindione	1.02118
propantheline bromide	1.02101
estropipate	1.02097
fenbufen	1.02089
protryptyline hydrochloride	1.02087
zomepirac sodium	1.02084
penicillin g potassium	1.02051
terbinafine hydrochloride	1.0205
alpha-tochopheryl acetate	1.02031
hydrocortisone phosphate triethylamine	1.02015
glutamine (l)	1.02009
dexamethasone sodium phosphate	1.02003
liothyronine (l- isomer) sodium	1.01989
tilmicosin	1.01986
cefadroxil	1.01984
aminolevulinic acid hydrochloride	1.01976
cinoxacin	1.01967
midodrine hydrochloride	1.01966
darifenacin hydrobromide	1.01959
atovaquone	1.01955
cefpodoxime proxetil	1.01948
levonordefrin	1.01944
amantadine hydrochloride	1.01914
amcinonide	1.01888
pemirolast k	1.01888
ursodiol	1.01887
methylene blue	1.01879
ethionamide	1.01817
trifluridine	1.01815
sibutramine hydrochloride	1.01808
valsartan	1.01807
triamcinolone acetonide	1.01773
saccharin	1.01772
cloxyquin	1.01767
theobromine	1.01747
naphazoline hydrochloride	1.01745
thiotepa	1.01744
niacinamide	1.01741
chlorotrianisene	1.01725
loratadine	1.01715
noscapine hydrochloride	1.01712
ciprofloxacin	1.01712
cefsulodin sodium	1.01707
anthralin	1.01706
exemestane	1.01705
benserazide hydrochloride	1.01692
tretinon	1.01678
aurothioglucose	1.01677
cyproterone acetate	1.01672
valacyclovir hydrochloride	1.01666
tripelennamine citrate	1.01641
ketotifen fumarate	1.01626
ebastine	1.01626
arecoline hydrobromide	1.01625
aceclidine	1.01624
probucol	1.01607
alfluzosin	1.016
anhydrous ampicillin	1.01583
metronidazole	1.01572
oxytetracycline	1.01571
papaverine hydrochloride	1.01567
mefexamide	1.01564
dobutamine hydrochloride	1.01557
glyburide	1.01537
cefdinir	1.01535
colistin sulfate	1.01521
troleandomycin	1.01512
crotamiton	1.01493
sulfadoxine	1.01492
venlafaxine	1.01484
amiodarone hydrochloride	1.01483
procaterol hydrochloride hydorate	1.01467
carbachol	1.01462
estrone	1.01461
sulindac	1.01448
dacarbazine	1.01438
pranoprofen	1.01428
biapenem	1.01428
pioglitazone	1.0142
sulpiride	1.01417
leucovorin calcium	1.01416
methapyrilene hydrochloride	1.01402
rizatriptan benzoate	1.01401
ketorolac tromethamine	1.01393
primidone	1.01366
azathioprine	1.01357
sulfamethoxazole	1.01349
toltrazuril	1.01342
trimipramine maleate	1.01341
montelukast sodium	1.01335
oleandomycin phosphate	1.01329
aminosalicylate sodium	1.01329
fluconazole	1.01324
tyloxapol	1.01311
trientine hydrochloride	1.0131
diprophylline	1.01287
dirithromycin	1.01285
pyrantel pamoate	1.01278
tadalafil	1.01276
cefditoren pivoxil	1.01238
ethoxzolamide	1.01219
aripiprazole	1.01211
norgestimate	1.01208
bendroflumethiazide	1.01194
bacitracin	1.01189
betamethasone acetate	1.01174
dicloxacillin sodium	1.01174
cyproheptadine hydrochloride	1.0117
halazone	1.01157
cortisone acetate	1.01152
benazepril hydrochloride	1.01132
undecylenic acid	1.01127
budesonide	1.01127
xylazine	1.01119
chlorocresol	1.01107
trimethobenzamide hydrochloride	1.01101
timolol maleate	1.0109
isopropyl antipyrine	1.01089
triprolidine hydrochloride	1.0108
salicylanilide	1.01079
thalidomide	1.01076
oxyphencyclimine hydrochloride	1.01074
terbinafine hydrochloride	1.01072
aminopentamide	1.01047
isosorbide dinitrate	1.01038
fexofenadine hydrochloride	1.01019
valproate sodium	1.01016
biperiden	1.01009
alendronate sodium hydrate	1.00997
gemifloxacin mesylate	1.00993
ribavirin	1.00986
phthalylsulfacetamide	1.0097
chlorothiazide	1.00948
penicillin v potassium	1.00947
perindopril erbumine	1.00944
finasteride	1.0093
enilconazole	1.00928
benzethonium chloride	1.00919
losartan	1.00908
cefoperazone sodium	1.009
thiopental sodium	1.00895
bupropion	1.00893
methylergonovine maleate	1.00884
dobutamine hydrochloride	1.00882
tetracaine hydrochloride	1.00864
cefminox sodium hydrate	1.00824
althiazide	1.00812
retinyl palmitate	1.00796
losartan	1.00793
oxethazaine	1.00761
betamethasone 17,21-dipropionate	1.00758
penicillamine	1.00729
mianserin hydrochloride	1.00728
indapamide	1.00724
bephenium hydroxynapthoate	1.00716
sulfisoxazole acetyl	1.00715
cinnarazine	1.00704
nitromide	1.00681
nalidixic acid	1.00649
inositol	1.00603
clopidogrel sulfate	1.00594
phenformin hydrochloride	1.00594
mepenzolate bromide	1.00572
carvedilol	1.00556
anagrelide hydrochloride	1.0055
glocuronolactone	1.0053
ebastine	1.00529
propafenone hydrochloride	1.00524
clorsulon	1.00492
oxidopamine hydrochloride	1.00481
diloxanide furoate	1.00479
glycopyrrolate	1.00471
ambroxol hydrochloride	1.0047
amoxiciliin	1.00456
cyclosporine	1.00445
phytonadione	1.00444
benzthiazide	1.00438
perphenazine	1.00418
pirenzepine hydrochloride	1.00386
acetriazoic acid	1.00374
acetanilide	1.00353
theophylline	1.0034
pravastatin sodium	1.00299
cefamandole sodium	1.00277
cefuroxime sodium	1.00255
pentylenetetrazol	1.00248
tolnaftate	1.00246
ethisterone	1.00244
fludrocortisone acetate	1.0023
medroxyprogesterone acetate	1.00223
lansoprazole	1.00215
bismuth subsalicylate	1.00193
mecamylamine hydrochloride	1.00187
halcinonide	1.0018
methimazole	1.00169
minocycline hydrochloride	1.00167
pregnenolone succinate	1.00142
cephapirin sodium	1.0013
tacrolimus	1.00129
methylbenzethonium chloride	1.0011
ipratropium bromide	1.00093
tamsulosin hydrochloride	1.00057
fluvoxamine	1.00053
nicergoline	1.00033
nsk-06	1.00029
spiramycin	1.00025
tilorone	1.00019
mafenide hydrochloride	1.00004
cefprozil	0.999992
lisinopril	0.999951
zolmitriptan	0.999898
nitrofurantoin	0.999888
ursodeoxycholic acid	0.999863
acyclovir	0.999813
enalapril maleate	0.999813
pyrilamine maleate	0.999727
flumethasone	0.999719
fosfomycin calcium	0.999713
pioglitazone hydrochloride	0.999557
rabeprazole sodium	0.999557
acetaminophen	0.999425
zidovudine [azt]	0.999245
lincomycin hydrochloride	0.999232
methoxyphenamine hydrochloride	0.999167
ubidecarenone	0.998814
bicalutamide	0.998777
deferoxamine mesylate	0.998752
netilmicin sulfate	0.998713
aztreonam	0.998705
galanthamine hydrobromide	0.998701
bekanamycin sulfate	0.998589
alendronate sodium	0.998585
olmesartan medoxomil	0.998506
albuterol (+/-)	0.998491
nafcillin sodium	0.998429
avobenzone	0.998366
amlexanox	0.998326
kanamycin a sulfate	0.998272
methacycline hydrochloride	0.998188
adrenaline bitartrate	0.99818
carbenicillin disodium	0.99811
vardenafil hydrochloride	0.998097
cycloserine	0.99801
natamycin	0.997972
celecoxib	0.997933
foscarnet sodium	0.99785
sodium dehydrocholate	0.997673
tetracycline hydrochloride	0.997663
ifosfamide	0.997623
vecuronium bromide	0.997472
simvastatin	0.997329
midodrine hydrochloride	0.997311
piroxicam	0.997271
hetacillin potassium	0.997187
edoxudine	0.996893
ketoconazole	0.996856
taurine	0.996845
flurandrenolide	0.9966
aklomide	0.996365
semustine	0.99621
sildenafil	0.996045
fluorometholone	0.995954
tolterodine tartrate	0.995844
atenolol	0.995837
dipyridamole	0.995651
nitrofurazone	0.99562
mesalamine	0.995576
bromocriptine mesylate	0.995469
dexpropranolol hydrochloride	0.995436
capobenic acid	0.995435
megestrol acetate	0.995285
etanidazole	0.99527
methyldopa	0.99518
terbutaline hemisulfate	0.995159
mitotane	0.99508
iodoquinol	0.994801
repaglinide	0.994757
metoclopramide hydrochloride	0.994641
phenylbutazone	0.994489
docosanol	0.994427
biotin	0.994389
nalidixic acid	0.994366
betamethasone	0.994279
debrisoquin sulfate	0.994266
mepivacaine hydrochloride	0.994171
mexiletine hydrochloride	0.993939
bupivacaine hydrochloride	0.993475
testosterone propionate	0.993334
nimodipine	0.993114
paroxetine hydrochloride	0.993098
caffeine anhydrate	0.992958
sulfisoxazole	0.992911
ethynodiol diacetate	0.992906
gatifloxacin	0.992881
ornidazole	0.99287
metoprolol tartrate	0.992846
iopanic acid	0.992529
caffeine	0.99243
pindolol	0.992398
ivermectin	0.992383
ethosuximide	0.992367
choline chloride	0.992358
sulfaquinoxaline sodium	0.992248
triclosan	0.992047
amitripyline	0.99191
nicardipine hydrochloride	0.991883
isoxsuprine hydrochloride	0.991661
erythromycin ethylsuccinate	0.991495
nicardipine hydrochloride	0.991426
terfenadine	0.991345
liothyronine	0.991229
denatonium benzoate	0.991222
sodium prasterone sulfate	0.990988
pentetic acid	0.990984
fosfomycin sodium	0.990911
ergocalciferol	0.990897
clotrimazole	0.990726
meloxicam sodium	0.990552
imidapril hydrochloride	0.990368
sulfachlorpyridazine	0.990236
guaifenesin	0.990197
guaifenesin	0.989914
resorcinol monoacetate	0.989815
benidipine	0.989561
ciprofloxacin	0.989383
carbetapentane citrate	0.989372
cetirizine hydrochloride	0.989222
moxifloxacin hydrochloride	0.989159
cyclopentolate hydrochloride	0.989036
epalrestat	0.988896
omega-3-acid esters (epa shown)	0.988896
meclofenamate sodium	0.988744
cephalexin	0.98867
cilnidipine	0.988648
riboflavin 5-phosphate sodium	0.988511
acetohexamide	0.988392
tranilast	0.988269
bepridil hydrochloride	0.987951
aspartame	0.987796
capreomycin sulfate	0.98778
rolitetracycline	0.98765
carbinoxamine maleate	0.987326
metolazone	0.98718
sulfanilamide	0.986999
succinylsulfathiazole	0.986998
benzoxiquine	0.986968
ketoprofen	0.986946
famotidine	0.986519
camphor (1r)	0.986372
telmisartan	0.986199
clobetasol propionate	0.986166
anethole	0.986099
etodolac	0.986098
ciclopirox olamine	0.985948
acetazolamide	0.985877
cyclizine	0.9858
isoproterenol hydrochloride	0.985745
ceftazidime	0.985351
oxcarbazepine	0.985272
cateolol hydrochloride	0.985134
meclocycline sulfosalicylate	0.985037
coumarin	0.985006
naltrexone hydrochloride	0.984885
mephentermine sulfate	0.984844
rofecoxib	0.984632
lamotrigine	0.984006
acetohydroxamic acid	0.983872
altrenogest	0.983712
urea	0.983256
flufenamic acid	0.983075
pefloxacine mesylate	0.983069
azelastine	0.98269
iodipamide	0.982534
sulpride	0.982474
lithium citrate	0.982433
desonide	0.982431
bethanechol chloride	0.982326
carisoprodol	0.981622
clindamycin palmitate hydrochloride	0.981445
morantel citrate	0.981335
oxantel pamoate	0.981293
propranolol hydrochloride (+/-)	0.981277
decamethonium bromide	0.981099
oxyquinoline hemisulfate	0.981071
norethynodrel	0.980875
tobramycin	0.980598
lansoprazole	0.980519
histamine dihydrochloride	0.980302
paromomycin sulfate	0.98028
metaraminol bitartrate	0.980219
phenytoin sodium	0.980074
zileuton	0.979947
telithromycin	0.979777
tranexamic acid	0.979403
riboflavin	0.979315
carbazochrome sodium sultonate hydrate	0.97913
lomefloxacin hydrochloride	0.978787
nabumetone	0.978607
etodolac	0.978471
paramethadione	0.978394
methylprednisolone sodium succinate	0.978252
bisoprolol fumarate	0.978022
famotidine	0.977898
benurestat	0.977871
diltiazem	0.977751
methylprednisolone sodium succinate	0.977618
piroxicam	0.977561
prednisolone	0.97749
ethamivan	0.97721
clomiphene citrate	0.97719
sisomicin sulfate	0.977156
gemfibrozil	0.976901
rebamipide	0.976647
dicumarol	0.976471
methocarbamol	0.976445
nilutamide	0.976402
monensin sodium (monensin a is shown)	0.976036
methicillin sodium	0.975898
ceftriaxone sodium trihydrate	0.975806
sulfinpyrazone	0.975666
nonoxynol-9	0.975458
beclomethasone dipropionate	0.975455
pindolol	0.975324
pirfenidone	0.975058
acetylcysteine	0.974442
verapamil hydrochloride	0.974338
equilin	0.974069
caffeine	0.973869
ceftibuten	0.973682
sennoside a	0.973466
tannic acid	0.973442
amphoterricin b	0.973421
procainamide hydrochloride	0.9733
prednisolone sodium phosphate	0.973218
fenspiride hydrochloride	0.973196
ketoprofen	0.973155
acyclovir	0.97291
bleomycin (bleomycin b2 shown)	0.972863
canrenone	0.972737
levocarnitine	0.972714
vinpocetine	0.972429
tuaminoheptane sulfate	0.972401
diclofenac sodium	0.972365
norepinephrine	0.971941
naproxen	0.971919
sofalcone	0.971882
quinapril hydrochloride	0.97186
spiperone	0.971687
chlorthalidone	0.971472
piromidic acid	0.971288
perhexiline maleate	0.97076
tolazamide	0.970457
hydrocortisone valerate	0.970412
sodium cromoglicate	0.970385
gabapentin	0.970319
mycophenolic acid	0.970262
cilostazol	0.970212
carbamazepine	0.969894
ticarcillin disodium	0.969827
flumethazone pivalate	0.969764
dexamethasone acetate	0.969593
mefenamic acid	0.969566
cefazolin sodium	0.969171
tylosin tartrate	0.968944
itraconazole	0.968839
chlorpropamide	0.968485
clofibrate	0.968129
tacrine hydrochloride	0.968118
beta-carotene	0.968038
triamterene	0.967839
phenytoin	0.967824
cibenzoline succinate	0.967806
phenylethyl alcohol	0.967671
xylometazoline hydrochloride	0.967387
pargyline hydrochloride	0.967118
methacholine chloride	0.966612
metaproterenol	0.966522
estradiol acetate	0.966302
donepezil hydrochloride	0.966129
memantine hydrochloride	0.96607
nialamide	0.966063
ritanserin	0.965975
pipamperone	0.965938
oxybutynin chloride	0.965587
diflunisal	0.965515
clotrimazole	0.965197
pyridoxine	0.965166
maprotiline hydrochloride	0.965139
tramadol hydrochloride	0.964909
isofluprednone acetate	0.964683
medrysone	0.964565
metaxalone	0.964074
levofloxacin	0.964055
dicyclomine hydrochloride	0.963924
cephalothin sodium	0.963882
benzylpenicillin potassium	0.962878
diethyltoluamide	0.962701
digitoxin	0.962635
thiamylal sodium	0.96263
risedronate sodium hydrate	0.962565
actarit	0.962504
candesartan cilextil	0.962352
fomepizole hydrochloride	0.962336
cilostazol	0.962314
bisacodyl	0.962214
azaperone	0.961421
citicoline	0.961088
lactulose	0.960718
tipepidine hibenzate	0.960577
prilocaine hydrochloride	0.960323
antipyrine	0.960311
calcium folinate	0.960138
chlorambucil	0.960118
toremiphene citrate	0.960055
colistimethate sodium	0.960014
pimozide	0.9599
alprenolol	0.959819
pyldicainide hydrochloride	0.959667
nsk-09	0.959615
nizatidine	0.959485
prednisolone hemisuccinate	0.959464
ticlopidine hydrochloride	0.959352
hydralazine hydrochloride	0.959064
folic acid	0.958735
mepirizole	0.958367
rimantadine hydrochloride	0.958336
digoxin	0.957958
miglitol	0.957844
ｒａｌｏｘｉｆｅｎｅ	0.95782
phenelzine sulfate	0.957784
hydrocortisone acetate	0.957663
naloxone hydrochloride	0.957643
metoclopramide	0.957567
carbenoxolone sodium	0.957499
thonzylamine hydrochloride	0.956968
erigometrine	0.956872
acebutolol hydrochloride	0.956635
pirenperone	0.956427
cysteamine hydrochloride	0.956337
fosfomycin cacium hydrate	0.956164
nicardipine hydrochloride	0.955525
methscopolamine bromide	0.955389
oxiconazole nitrate	0.955015
eletriptan hydrobromide	0.954612
nifedipine	0.95423
ｆｌｕｆｅｎａｍｉｃ ａｃｉｄ	0.953443
benzydamine	0.953108
josamycin propionate	0.952876
lovastatin	0.952778
nitrendipine	0.952718
miconazole	0.952651
cefotaxime sodium	0.952512
afloqualone	0.951516
indapamide	0.951447
sertraline hydrochloride	0.951295
promethazine hydrochloride	0.951176
telmisartan	0.951011
phenindione	0.950847
nifedipine	0.950793
nystatin	0.95078
isopropamide iodide	0.95029
clofazimine	0.949819
tamoxifen citrate	0.948751
norethindrone	0.948664
isoproterenol	0.948418
oxaprozin	0.948404
orphenadrine citrate	0.94804
loxoprofen sodium hydrate	0.947839
dantrolene sodium	0.947705
bithionate sodium	0.947523
bezafibrate	0.947423
hydrocortisone hemisuccinate	0.947396
etidronate disodium	0.94731
bifonazole	0.947304
hydrochlorothiazide	0.947226
nortriptyline	0.947086
enoxacin	0.946918
acedapsone	0.946613
fumazenil	0.946607
loratadine	0.946425
fludarabine phosphate	0.945556
piracetam	0.945396
allopurinol	0.94536
irbesartan	0.945351
selamectin	0.944314
mefenamic acid	0.943434
homatropine methylbromide	0.94306
atenolol	0.942896
clomipramine hydrochloride	0.942754
nifenamic acid	0.942607
fluocinolone acetonide	0.942401
meloxicam	0.942253
calcitriol	0.941823
cefdinir	0.94099
ethylnorepinephrine hydrochloride	0.940628
apramycin	0.940217
dienestrol	0.940065
mupirocin	0.940051
fenoprofen	0.939912
tamoxifen	0.939571
oxatomide	0.938651
ofloxacin	0.938287
flunisolide	0.938161
benzalkonium chloride	0.9378
phthalylsulfathiazole	0.9376
reserpine	0.937147
propranolol hydrochloride	0.937043
butyl paraben	0.937002
dexamethasone	0.936783
tocopherol acetate	0.936533
niacin	0.936431
rifaximin	0.936247
nisoldipine	0.936077
captopril	0.935589
betamethasone valerate	0.935503
atorvastatin calcium	0.935385
pheniramine maleate	0.935342
sulconazole nitrate	0.934778
d-lactitol monohydrate	0.934423
tranilast	0.934395
chlormadinone acetate	0.934347
theophylline	0.933811
alpha-tochopherol	0.93333
pranlukast	0.93216
fluoxetine	0.931948
thioguanine	0.931921
methylprednisolone	0.931803
hexachlorophene	0.929399
atomoxetine hydrochloride	0.929142
triflupromazine hydrochloride	0.929004
bromperidol	0.92884
novobiocin sodium	0.92811
desoxycorticosterone acetate	0.927606
carvedilol	0.927446
isopropyl antipyrine	0.926754
acetohexamide	0.926469
thiothixene	0.926345
γ-oryzanol	0.924779
fenofibrate	0.924678
norgestrel	0.924618
sodium dichlofenac	0.924319
raloxifene hydrochloride	0.924132
mestranol	0.923607
pirenzepine hydrochloride hydrate	0.92259
bromindione	0.921555
phenacemide	0.920323
cetirizine hydrochloride	0.919733
phenazopyridine hydrochloride	0.918213
quinine sulfate	0.918157
thioridazine hydrochloride	0.917841
amoxapine	0.916431
methotrexate	0.914072
loratadine	0.913913
lansoprazole	0.912702
flavoxate hydrochloride	0.9106
teicoplanin [a(2-1) shown]	0.906243
diethylcarbamazine citrate	0.905994
norfloxacin	0.905618
diethylstilbestrol	0.905489
orlistat	0.905067
methotrexate(+/-)	0.903959
neostigmine bromide	0.903607
diflunisal	0.90088
penfluridol	0.895746
rifampin	0.894067
sarafloxacin hydrochloride	0.892016
enalapril	0.890471
propiverine hudrochloride	0.888897
droperidol	0.886962
cefixime	0.886553
bezafibrate	0.884384
nsk-08	0.87911
econazole nitrate	0.877383
tolazoline hydrochloride	0.876703
haloperidol	0.876548
fluvastatin	0.874898
sirolimus	0.872949
oxyphenbutazone	0.86886
amiodarone	0.864631
salicyl alcohol	0.864385
tolbutamide	0.863046
simvastatin	0.857843
nsk-07	0.845137
cetylpyridinium chloride	0.827361
niclosamide	0.819469
paclitaxel	0.77827
colchicine	0.725048
podofilox	0.706961
vincristine sulfate	0.695767
reserpine	0.670303
colchicine	0.630274
amlodipine besilate	0.572459
vinblastine sulfate	0.497685
quinacrine hydrochloride	0.470079
fluorescein	No data
pentobarbital	No data
sanguinarine sulfate	No data
gramicidin	No data
tyrothricin	No data
acepromazine maleate	No data
acriflavinium hydrochloride	No data
